# DNA metabarcoding reveals the threat of rapidly expanding barred owl populations to native wildlife in western North America

**DOI:** 10.1101/2022.04.19.488820

**Authors:** Nicholas F. Kryshak, Emily D. Fountain, Daniel F. Hofstadter, Brian P. Dotters, Kevin N. Roberts, Connor M. Wood, Kevin G. Kelly, Isabel F. Papraniku, Paige J. Kulzer, Amy K. Wray, H. Anu Kramer, John P. Dumbacher, John J. Keane, Paula A. Shaklee, R.J. Gutiérrez, M. Zachariah Peery

## Abstract

Invasive predators can have detrimental impacts on native species and biological communities through direct consumptive effects and indirect effects on trophic interactions. As an invasive, apex predator achieving high densities, barred owls (*Strix varia*) may pose a substantial threat to native wildlife in western North American forests. Studies of the trophic ecology of barred owls in their invasive range, however, have involved morphological examinations of prey remains with limited taxonomic resolution. We conducted DNA metabarcoding using intestinal samples collected from barred owls at the leading edge of their range expansion in northeastern California. Using customized primers, we screened the intestinal contents of 124 barred owls and detected a broad diet of 78 unique prey types (48 vertebrates and 30 invertebrates), including many previously undetected prey types. Mammals were the most consumed vertebrate class (frequency of occurrence = 65%), followed by amphibians (32%), birds (22%), and reptiles (19%). Diets differed regionally but were similar among ages and sexes and exhibited limited variation in response to local environmental conditions. Our work highlights the generalist predatory strategy of invasive barred owls, indicates that they will not serve as ecological replacements for the congeneric spotted owls (*S. occidentalis*) they displace, and identifies numerous native species potentially threatened by their range expansion. Expanding currently limited barred owl removals could benefit native species and wildlife communities in western North America. More broadly, DNA metabarcoding provides a powerful tool for conducting detailed assessments of species consumed by invasive predators, potentially incentivizing conservation actions and improving outcomes.
