## Supplemental Table A6 for "DNA metabarcoding reveals the threat of rapidly expanding barred owl populations to native wildlife in western North America"

### Sheet: A6
Table A6. Prey items that were sequenced to be incorporated into the referenced database for assigning MOTUs.
Species Name	Common Name	Source	Museum Catalog	Gene
Aegolius acadicus acadicus	Northern saw-whet owl	Museum of Vertebrate Zoology	MVZ:187053	16S
Ambystoma macrodactylum	Long-toed salamander	California Academy of Sciences	CAS:227170	16S
Anaxyrus boreas boreas	Western toad	California Academy of Sciences	CAS:212682	16S
Bassariscus astutus	Ringtail	California Academy of Sciences	CAS:MAM31785	16S
Bonasa umbellus	Ruffed grouse	Authors' Laboratory	N/A	16S
Callipepla californica	California quail	California Academy of Sciences	CAS:ORN97166	16S
Callipepla californica	California quail	California Academy of Sciences	CAS:ORN97166	D-Loop
Colaptes auratus	Northern flicker	California Academy of Sciences	CAS:ORN98451	16S
Cyanocitta stelleri	Steller’s jay	Authors' Laboratory	N/A	16S
Elgaria coerulea	Northern alligator lizard	California Academy of Sciences	CAS:236158	16S
Glaucidium gnoma califonicum	Northern pygmy owl	Museum of Vertebrate Zoology	MVZ:165388	16S
Glaucomys sabrinus	Northern flying squirrel	University of California - Davis	N/A	16S
Glaucomys sabrinus	Northern flying squirrel	University of California - Davis	N/A	16S
Lampropeltis zonata multicinta	California mountain kingsnake	California Academy of Sciences	CAS:209437	16S
Lepus californicus	Black-tailed jackrabbit	Authors' Laboratory	N/A	16S
Leuconotopicus villosus	Hairy woodpecker	University of California - Davis	N/A	16S
Lonra canadensis	North American river otter	California Academy of Sciences	CAS:MAM30182	16S
Martes pennanti	Fisher	Authors' Laboratory	N/A	16S
Masticophis lateralis	California striped racer	California Academy of Sciences	CAS:237054	16S
Masticophis taeniatus	Striped whipsnake	California Academy of Sciences	CAS:227118	16S
Megascops kennicottii	Western screech owl	Authors' Laboratory	N/A	16S
Melanerpes formicivorus	Acorn woodpecker	California Academy of Sciences	CAS:ORN98458	16S
Microtus californicus	California vole	California Academy of Sciences	CAS:MAM31478	16S
Microtussp.	Unknown vole species	Authors' Laboratory	N/A	16S
Neotoma macrotis	Big-eared woodrat	Authors' Laboratory	N/A	16S
Neotoma macrotis	Big-eared woodrat	Authors' Laboratory	N/A	16S
Peromyscus boylii	Brush mouse	California Academy of Sciences	CAS:MAM32011	16S
Peromyscus maniculatus	Deer Mouse	Authors' Laboratory	N/A	16S
Phalaenoptilus nuttallii	Common poorwill	California Academy of Sciences	CAS:ORN96878	16S
Phasianus colchicus	Ring-necked pheasant	Authors' Laboratory	N/A	16S
Phasianus colchicus	Ring-necked pheasant	Authors' Laboratory	N/A	16S
Phasianus colchicus	Ring-necked pheasant	Authors' Laboratory	N/A	D-Loop
Phasianus colchicus	Ring-necked pheasant	Authors' Laboratory	N/A	D-Loop
Picoides arcticus	Black-backed woodpecker	USFS Rocky Mountain Research Station	N/A	16S
Picoides dorsalis	American three-toed woodpecker	University of California - Davis	N/A	16S
Scapanus latimanus	Northern broad-footed mole	California Academy of Sciences	CAS:MAM32014	16S
Scapanus sp.	Unknown mole species	Authors' Laboratory	N/A	16S
Scapanus sp.	Unknown mole species	Authors' Laboratory	N/A	16S
Sciurus griseus	Western gray squirrel	University of California - Davis	N/A	16S
Sorex trowbridgii	Trowbridge’s shrew	California Academy of Sciences	CAS:MAM31484	16S
Sorex vagrans	Vagrant shrew	California Academy of Sciences	CAS:MAM31463	16S
Sphyrapicus ruber	Red-breasted sapsucker	California Academy of Sciences	CAS:ORN99220	16S
Tamias dorsalis grinnelli	Cliff chipmunk	California Academy of Sciences	CAS:MAM31260	16S
Tamiasciurus douglasii	Douglas squirrel	University of California - Davis	N/A	16S
Taricha torosa sierrae	Sierra newt	California Academy of Sciences	CAS:236004	16S
Thamnophis couchii	Sierra garter snake	California Academy of Sciences	CAS:237614	16S
Thamnophis elegans elegans	Western terrestrial garter snake	California Academy of Sciences	CAS:263198	16S
Thomomys bottae	Botta’s pocket gopher	California Academy of Sciences	CAS:MAM32010	16S
Thomomys sp.	Unknown pocket gopher species	Authors' Laboratory	N/A	16S
Thomomys sp.	Unknown pocket gopher species	Authors' Laboratory	N/A	16S
Thomomys sp.	Unknown pocket gopher species	Authors' Laboratory	N/A	16S
