## Supplemental Table A9 for "DNA metabarcoding reveals the threat of rapidly expanding barred owl populations to native wildlife in western North America"

### Sheet: A9
Table A9. All prey types (vertebrate and invertebrate) Incidence (Inc), Frequency of Occurrence (FOO), and Weighted Percent of Occurrence (wPOO) by taxonomic level
Class	Inc	FO	wPO	Order	Inc	FO	wPO	Family	Inc	FO	wPO	Genus	Inc	FO	wPO	Scientific	Inc	FO	wPO	Common Name
Actinopterygii	1	0.806452	0.201613	Salmoniformes	1	0.806452	0.16129	Salmonidae	1	0.806452	0.16129	Oncorhynchus	1	0.806452	0.16129	Oncorhynchus mykiss	1	0.806452	0.16129	Rainbow trout
Amphibia	40	32.2581	11.2769	Anura	34	27.4194	8.64343	Bufonidae	10	8.06452	2.69585	Anaxyrus	10	8.06452	2.62193	Anaxyrus spp.	10	8.06452	2.62193	Toad species
								Hylidae	27	21.7742	5.90246	Pseudacris	27	21.7742	5.66372	Pseudacris regilla	20	16.129	4.57853	Pacific tree frog
																Pseudacris sierra	9	7.25806	1.28776	Sierran tree frog
				Urodela	12	9.67742	2.66129	Ambystomatidae	3	2.41935	0.537634	Ambystoma	2	1.6129	0.403226	Ambystoma macrodactylum	2	1.6129	0.403226	Long-toed salamander
												Dicamptodon	1	0.806452	0.115207	Dicamptodon tenebrosus	1	0.806452	0.115207	Coastal giant salamander
								Plethodontidae	6	4.83871	1.37097	Ensatina	6	4.83871	1.34409	Ensatina eschscholtzii	6	4.83871	1.32488	Ensatina
								Salamandridae	3	2.41935	0.497312	Taricha	3	2.41935	0.497312	Taricha sierrae	3	2.41935	0.497312	Sierra Newt
Arachnida	32	25.8065	8.58871	Araneae	27	21.7742	6.79531	Amaurobiidae	1	0.806452	0.115207	Pimus	1	0.806452	0.115207	Pimus spp.	1	0.806452	0.115207	Tangled nest spider species
								Cheiracanthiidae	1	0.806452	0.201613	Family: Cheiracanthiidae	1	0.806452	0.201613	Family: Cheiracanthiidae	1	0.806452	0.201613	Araneomorph spider species
								Gnaphosidae	1	0.806452	0.268817	Zelotes	1	0.806452	0.268817	Zelotes spp.	1	0.806452	0.268817	Ground spider species
								Lycosidae	1	0.806452	0.115207	Alopecosa	1	0.806452	0.115207	Alopecosa kochi	1	0.806452	0.115207	S.Wolf spider
								Salticidae	16	12.9032	3.86521	Family: Salticidae	16	12.9032	3.78072	Family: Salticidae	16	12.9032	3.78072	Jumping spider species
								Theraphosidae	3	2.41935	0.350422	Aphonopelma	3	2.41935	0.31682	Aphonopelma reversum	3	2.41935	0.31682	Tarantula species
								Theridiidae	6	4.83871	1.06375	Latrodectus	1	0.806452	0.268817	Latrodectus hesperus	1	0.806452	0.268817	Western black widow
												Parasteatoda	5	4.03226	0.62692	Parasteatoda tepidariorum	5	4.03226	0.612519	Common house spider
												Steatoda	1	0.806452	0.268817	Steatoda spp.	1	0.806452	0.268817	Cupboard spider species
								Thomisidae	2	1.6129	0.369624	Misumena	2	1.6129	0.369624	Misumena vatia	2	1.6129	0.369624	Goldenrod crab spider
								Order: Araeae	6	4.83871	1.16359	Order: Araeae	6	4.83871	1.13671	Order: Araeae	6	4.83871	1.12231	Spider species
				Opiliones	2	1.6129	0.31682	Sclerosomatidae	2	1.6129	0.262097	Nelima	2	1.6129	0.262097	Nelima spp.	2	1.6129	0.262097	Harvestmen spider
				Scorpiones	6	4.83871	1.33065	Vaejovidae	6	4.83871	1.30376	Serradigitus	5	4.03226	0.900538	Serradigitus spp.	5	4.03226	0.900538	Sawfinger scorpion species
												Family: Vaejovidae	1	0.806452	0.403226	Family: Vaejovidae	1	0.806452	0.403226	Scorpion species
Aves	27	21.7742	7.25806	Anseriformes	7	5.64516	1.65995	Anatidae	7	5.64516	1.58698	Anas	3	2.41935	0.654122	Anas spp.	1	0.806452	0.0896057	Dabbling duck species
																Anas clypeata	2	1.6129	0.564516	Northern shoveler
												Family: Anatidae	3	2.41935	0.806452	Family: Anatidae	3	2.41935	0.806452	Waterfowl species
												Aythya	1	0.806452	0.100806	Aythya spp.	1	0.806452	0.100806	Diving duck species
				Columbiformes	8	6.45161	1.70699	Columbidae	8	6.45161	1.62058	Columba	4	3.22581	0.900538	Columba livia	4	3.22581	0.900538	Rock pigeon
												Patagioenas	4	3.22581	0.63172	Patagioenas fasciata	4	3.22581	0.63172	Band-tailed pigeon
												Zenaida	2	1.6129	0.31682	Zenaida macroura	2	1.6129	0.276498	Mourning dove
				Falconiformes	1	0.806452	0.16129	Falconidae	1	0.806452	0.134409	Falco	1	0.806452	0.115207	Falco sparverius	1	0.806452	0.115207	American kestrel
				Galliformes	10	8.06452	2.8293	Phasianidae	10	8.06452	2.74866	Bonasa	5	4.03226	1.59498	Bonasa umbellus	5	4.03226	1.59498	Ruffed grouse
												Dendragapus	3	2.41935	0.47363	Dendragapus fuliginosus	3	2.41935	0.47363	Sooty grouse
												Gallus	3	2.41935	0.720046	Gallus gallus	3	2.41935	0.720046	Domestic chicken
												Meleagris	1	0.806452	0.115207	Meleagris gallopavo	1	0.806452	0.115207	Wild turkey
				Passeriformes	2	1.6129	0.295699	Bombycillidae	1	0.806452	0.134409	Bombycilla	1	0.806452	0.134409	Bombycilla cedrorum	1	0.806452	0.134409	Cedar waxwing
								Parulidae	1	0.806452	0.16129	Dendroica	1	0.806452	0.16129	Dendroica coronata	1	0.806452	0.16129	Yellow-rumped warbler
				Piciformes	1	0.806452	0.16129	Picidae	1	0.806452	0.16129	Leuconotopicus	1	0.806452	0.16129	Leuconotopicus villosus	1	0.806452	0.16129	Hairy woodpecker
				Strigiformes	1	0.806452	0.403226	Strigidae	1	0.806452	0.403226	Aegolius	1	0.806452	0.268817	Aegolius acadicus	1	0.806452	0.268817	Northern saw-whet owl
Clitellata	64	51.6129	21.1828	Haplotaxida	2	1.6129	0.564516	H. Lumbricidae	2	1.6129	0.537634	Family: Lumbricidae	2	1.6129	0.518433	Family: Lumbricidae	2	1.6129	0.518433	Haplotaxid earthworm species
				Opisthopora	64	51.6129	19.7053	O. Lumbricidae	64	51.6129	18.6924	Eisenia	3	2.41935	0.478111	Eisenia spp.	3	2.41935	0.478111	Earthworm species
												Lumbricus	64	51.6129	18.1349	Lumbricus rubellus	64	51.6129	17.7519	Red earthworm
Diplopoda	3	2.41935	0.524194	Julida	3	2.41935	0.47043	Julidae	3	2.41935	0.47043	Cylindroiulus	3	2.41935	0.47043	Cylindroiulus punctatus	3	2.41935	0.47043	Blunt-tailed snake millipede
Gastropoda	1	0.806452	0.268817	Hygophila	1	0.806452	0.268817	Planorbidae	1	0.806452	0.268817	Planorbella	1	0.806452	0.268817	Planorbella spp.	1	0.806452	0.201613	Freshwater air-breathing snail species
Insecta	62	50	19.664	Coleoptera	12	9.67742	2.87634	Cerambycidae	12	9.67742	2.71505	Monochamus	12	9.67742	2.63633	Monochamus spp.	12	9.67742	2.59601	Longhorn beetle species
								Curculionidae	1	0.806452	0.201613	Sphenophorus	1	0.806452	0.16129	Sphenophorus spp.	1	0.806452	0.16129	Weevils species
				Diptera	5	4.03226	1.53226	Sarcophagidae	5	4.03226	1.53226	Sarcophaga	5	4.03226	1.53226	Sarcophaga crassipalpis	5	4.03226	1.53226	Flesh fly species
				Hemiptera	1	0.806452	0.201613	Pentatomidae	1	0.806452	0.201613	Brochymena	1	0.806452	0.201613	Brochymena quadripustulata	1	0.806452	0.16129	Four-humped stink bug
				Lepidoptera	1	0.806452	0.201613	Erebidae	1	0.806452	0.201613	Melipotis	1	0.806452	0.201613	Melipotis spp.	1	0.806452	0.201613	Moth species
				Neuroptera	1	0.806452	0.100806	Chrysopidae	1	0.806452	0.100806	Meleoma	1	0.806452	0.0896057	Meleoma emuncta	1	0.806452	0.0896057	Lacewing species
				Orthoptera	54	43.5484	15.2698	Acrididae	2	1.6129	0.384025	Schistocerca	2	1.6129	0.384025	Schistocerca shoshone	2	1.6129	0.384025	Green bird grasshopper
								Stenopelmatidae	51	41.129	13.5829	Stenopelmatus	51	41.129	13.2991	Stenopelmatus fuscus	51	41.129	12.8623	Jerusalem cricket
																Stenopelmatus spp.	7	5.64516	1.27016	Jerusalem cricket species
								Tettigoniidae	5	4.03226	0.94086	Anabrus	1	0.806452	0.201613	Anabrus simplex	1	0.806452	0.201613	Mormon cricket
												Scudderia	4	3.22581	0.720046	Scudderia furcata	4	3.22581	0.720046	Fork-tailed bush katydid
Mammalia	80	64.5161	24.9866	Carnivora	6	4.83871	1.37097	Felidae	1	0.806452	0.268817	Felis	1	0.806452	0.268817	Felis catus	1	0.806452	0.268817	Domestic cat
								Mephitidae	5	4.03226	1.10215	Family: Mephitidae	5	4.03226	1.06183	Family: Mephitidae	5	4.03226	1.06183	Skunk species
				Chiroptera	2	1.6129	0.336022	Vespertilionidae	2	1.6129	0.336022	Myotis	2	1.6129	0.336022	Myotis lucifugus	2	1.6129	0.295699	Little brown bat
				Eulipotyphla	22	17.7419	5.00096	Soricidae	11	8.87097	2.02957	Sorex	11	8.87097	1.93196	Sorex spp.	11	8.87097	1.90508	Shrew species
								Talpidae	12	9.67742	2.76882	Scapanus	12	9.67742	2.70353	Scapanus latimanus	12	9.67742	2.60945	Broad-footed mole
				Lagomorpha	2	1.6129	0.336022	Leporidae	2	1.6129	0.295699	Lepus	2	1.6129	0.295699	Lepus spp.	2	1.6129	0.295699	Hare species
				Rodentia	66	53.2258	19.0399	Cricetidae	26	20.9677	6.03591	Microtus	3	2.41935	0.451229	Microtus californicus	3	2.41935	0.451229	California vole
												Neotoma	12	9.67742	3.21429	Neotoma fuscipes	12	9.67742	3.19508	Dusky-footed woodrat
												Peromyscus	14	11.2903	2.42992	Peromyscus boylii	14	11.2903	2.41551	Brush mouse
								Geomyidae	8	6.45161	1.88172	Thomomys	8	6.45161	1.86252	Thomomys spp.	8	6.45161	1.86252	Pocket gopher species
								Muridae	1	0.806452	0.201613	Mus	1	0.806452	0.201613	Mus musculus	1	0.806452	0.201613	House mouse
								Sciuridae	49	39.5161	12.8437	Glaucomys	27	21.7742	7.09485	Glaucomys sabrinus	27	21.7742	7.06125	Northern flying squirrel
												Sciurus	2	1.6129	0.276498	Sciurus griseus	2	1.6129	0.276498	Western gray squirrel
												Tamias	5	4.03226	1.06183	Tamias spp.	5	4.03226	1.03495	Chipmunk species
												Tamiasciurus	22	17.7419	5.0288	Tamiasciurus douglasii	22	17.7419	4.9616	Douglas squirrel
Reptilia	24	19.3548	6.04839	Squamata	24	19.3548	5.59812	Anguidae	4	3.22581	1.34409	Elgaria	4	3.22581	1.32488	Elgaria coerulea	4	3.22581	1.32488	Northern alligator lizard
								Boidae	1	0.806452	0.16129	Charina	1	0.806452	0.16129	Charina bottae	1	0.806452	0.16129	Rubber boa
								Colubridae	16	12.9032	3.07316	Coluber	4	3.22581	0.612519	Coluber constrictor	4	3.22581	0.612519	Eastern racer
												Contia	4	3.22581	0.47363	Contia tenuis	4	3.22581	0.47363	Sharp-tailed snake
												Diadophis	3	2.41935	0.873656	Diadophis punctatus	3	2.41935	0.873656	Ring-necked snake
												Lampropeltis	4	3.22581	0.646121	Lampropeltis californiae	4	3.22581	0.646121	California kingsnake
												Thamnophis	5	4.03226	0.801651	Thamnophis elegans	2	1.6129	0.403226	Western terrestrial garter snake
																Thamnophis sirtalis	3	2.41935	0.331221	Common garter snake
								Phrynosomatidae	3	2.41935	0.63172	Sceloporus	3	2.41935	0.591398	Sceloporus occidentalis	3	2.41935	0.564516	Western fence lizard
