## Supplemental Table A10 for "DNA metabarcoding reveals the threat of rapidly expanding barred owl populations to native wildlife in western North America"

### Sheet: A10
Table A10. All vertebrate prey type Incidence (Inc), Frequency of Occurrence (FOO), and Weighted Percent of Occurrence (wPOO) by taxonomic level
Class	Inc	FOO	wPOO	Order	Inc	FOO	wPOO	Family	Inc	FOO	wPOO	Genus	Inc	FOO	wPOO	Scientific	Inc	FOO	wPOO	Common Name
Actinopterygii	1	0.980392	0.490196	Salmoniformes	1	0.980392	0.326797	Salmonidae	1	0.980392	0.326797	Oncorhynchus	1	0.980392	0.326797	Oncorhynchus mykiss	1	0.980392	0.326797	Rainbow trout
Amphibia	40	39.2157	21.4052	Anura	34	33.3333	17.2712	Bufonidae	10	9.80392	4.73856	Anaxyrus	10	9.80392	4.60784	Anaxyrus spp.	10	9.80392	4.60784	Toad species
								Hylidae	27	26.4706	12.2059	Pseudacris	27	26.4706	11.7484	Pseudacris regilla	20	19.6078	8.88889	Pacific tree frog
																Pseudacris sierra	9	8.82353	3.16993	Sierran tree frog
				Urodela	12	11.7647	4.24837	Ambystomatidae	3	2.94118	0.980392	Ambystoma	2	1.96078	0.653595	Ambystoma macrodactylum	2	1.96078	0.653595	Long-toed salamander
												Dicamptodon	1	0.980392	0.245098	Dicamptodon tenebrosus	1	0.980392	0.245098	Coastal giant salamander
								Plethodontidae	6	5.88235	1.83007	Ensatina	6	5.88235	1.78105	Ensatina eschscholtzii	6	5.88235	1.73203	Ensatina
								Salamandridae	3	2.94118	1.06209	Taricha	3	2.94118	1.06209	Taricha sierrae	3	2.94118	1.06209	Sierra Newt
Aves	27	26.4706	13.8889	Anseriformes	7	6.86275	3.46405	Anatidae	7	6.86275	3.38235	Anas	3	2.94118	1.38889	Anas spp.	1	0.980392	0.163399	Dabbling duck species
																Anas clypeata	2	1.96078	1.22549	Northern shoveler
												Family: Anatidae	3	2.94118	1.71569	Family: Anatidae	3	2.94118	1.71569	Waterfowl species
												Aythya	1	0.980392	0.196078	Aythya spp.	1	0.980392	0.196078	Diving duck species
				Columbiformes	8	7.84314	2.94118	Columbidae	8	7.84314	2.85948	Columba	4	3.92157	1.20915	Columba livia	4	3.92157	1.20915	Rock pigeon
												Patagioenas	4	3.92157	0.964052	Patagioenas fasciata	4	3.92157	0.964052	Band-tailed pigeon
												Zenaida	2	1.96078	0.980392	Zenaida macroura	2	1.96078	0.816993	Mourning dove
				Falconiformes	1	0.980392	0.326797	Falconidae	1	0.980392	0.245098	Falco	1	0.980392	0.196078	Falco sparverius	1	0.980392	0.196078	American kestrel
				Galliformes	10	9.80392	4.68954	Phasianidae	10	9.80392	4.68954	Bonasa	5	4.90196	2.69608	Bonasa umbellus	5	4.90196	2.69608	Ruffed grouse
												Dendragapus	3	2.94118	0.735294	Dendragapus fuliginosus	3	2.94118	0.735294	Sooty grouse
												Gallus	3	2.94118	1.22549	Gallus gallus	3	2.94118	1.22549	Domestic chicken
												Meleagris	1	0.980392	0.245098	Meleagris gallopavo	1	0.980392	0.245098	Wild turkey
				Passeriformes	2	1.96078	0.653595	Bombycillidae	1	0.980392	0.326797	Bombycilla	1	0.980392	0.326797	Bombycilla cedrorum	1	0.980392	0.326797	Cedar waxwing
								Parulidae	1	0.980392	0.326797	Dendroica	1	0.980392	0.326797	Dendroica coronata	1	0.980392	0.326797	Yellow-rumped warbler
				Piciformes	1	0.980392	0.245098	Picidae	1	0.980392	0.245098	Leuconotopicus	1	0.980392	0.245098	Leuconotopicus villosus	1	0.980392	0.245098	Hairy woodpecker
				Strigiformes	1	0.980392	0.980392	Strigidae	1	0.980392	0.980392	Aegolius	1	0.980392	0.980392	Aegolius acadicus	1	0.980392	0.980392	Northern saw-whet owl
Mammalia	80	78.4314	52.7778	Carnivora	6	5.88235	2.85948	Felidae	1	0.980392	0.490196	Felis	1	0.980392	0.490196	Felis catus	1	0.980392	0.490196	Domestic cat
								Mephitidae	5	4.90196	2.36928	Family: Mephitidae	5	4.90196	2.32026	Family: Mephitidae	5	4.90196	2.32026	Skunk species
				Chiroptera	2	1.96078	1.22549	Vespertilionidae	2	1.96078	1.22549	Myotis	2	1.96078	1.22549	Myotis lucifugus	2	1.96078	1.22549	Little brown bat
				Eulipotyphla	22	21.5686	10.3268	Soricidae	11	10.7843	4.19935	Sorex	11	10.7843	3.95425	Sorex spp.	11	10.7843	3.95425	Shrew species
								Talpidae	12	11.7647	5.75163	Scapanus	12	11.7647	5.60458	Scapanus latimanus	12	11.7647	5.60458	Broad-footed mole
				Lagomorpha	2	1.96078	0.816993	Leporidae	2	1.96078	0.735294	Lepus	2	1.96078	0.735294	Lepus spp.	2	1.96078	0.735294	Hare species
				Rodentia	66	64.7059	39.0523	Cricetidae	26	25.4902	13.1046	Microtus	3	2.94118	1.37255	Microtus californicus	3	2.94118	1.37255	California vole
												Neotoma	12	11.7647	6.68301	Neotoma fuscipes	12	11.7647	6.63399	Dusky-footed woodrat
												Peromyscus	14	13.7255	5.09804	Peromyscus boylii	14	13.7255	5.09804	Brush mouse
								Geomyidae	8	7.84314	2.72876	Thomomys	8	7.84314	2.67974	Thomomys spp.	8	7.84314	2.67974	Pocket gopher species
								Muridae	1	0.980392	0.326797	Mus	1	0.980392	0.326797	Mus musculus	1	0.980392	0.326797	House mouse
								Sciuridae	49	48.0392	25.0817	Glaucomys	27	26.4706	13.8889	Glaucomys sabrinus	27	26.4706	13.8399	Northern flying squirrel
												Sciurus	2	1.96078	0.686275	Sciurus griseus	2	1.96078	0.686275	Western gray squirrel
												Tamias	5	4.90196	1.79739	Tamias spp.	5	4.90196	1.79739	Chipmunk species
												Tamiasciurus	22	21.5686	9.34641	Tamiasciurus douglasii	22	21.5686	9.34641	Douglas squirrel
Reptilia	24	23.5294	11.4379	Squamata	24	23.5294	10.5719	Anguidae	4	3.92157	1.96078	Elgaria	4	3.92157	1.91176	Elgaria coerulea	4	3.92157	1.91176	Northern alligator lizard
								Boidae	1	0.980392	0.326797	Charina	1	0.980392	0.326797	Charina bottae	1	0.980392	0.326797	Rubber boa
								Colubridae	16	15.6863	6.51961	Coluber	4	3.92157	1.17647	Coluber constrictor	4	3.92157	1.17647	Eastern racer
												Contia	4	3.92157	0.751634	Contia tenuis	4	3.92157	0.751634	Sharp-tailed snake
												Diadophis	3	2.94118	1.79739	Diadophis punctatus	3	2.94118	1.79739	Ring-necked snake
												Lampropeltis	4	3.92157	1.12745	Lampropeltis californiae	4	3.92157	1.12745	California kingsnake
												Thamnophis	5	4.90196	1.91176	Thamnophis elegans	2	1.96078	0.980392	Western terrestrial garter snake
																Thamnophis sirtalis	3	2.94118	0.931373	Common garter snake
								Phrynosomatidae	3	2.94118	0.980392	Sceloporus	3	2.94118	0.931373	Sceloporus occidentalis	3	2.94118	0.931373	Western fence lizard
